# Consistent metagenome-derived metrics verify and define bacterial species boundaries

**DOI:** 10.1101/647511

**Authors:** Matthew R. Olm, Alexander Crits-Christoph, Spencer Diamond, Adi Lavy, Paula B. Matheus Carnevali, Jillian F. Banfield

## Abstract

Longstanding questions relate to the existence of naturally distinct bacterial species and genetic approaches to distinguish them. Bacterial genomes in public databases form distinct groups, but these databases are subject to isolation and deposition biases. We compared 5,203 bacterial genomes from 1,457 environmental metagenomic samples to test for distinct clouds of diversity, and evaluated metrics that could be used to define the species boundary. Bacterial genomes from the human gut, soil, and the ocean all exhibited gaps in whole-genome average nucleotide identities (ANI) near the previously suggested species threshold of 95% ANI. While genome-wide ratios of non-synonymous and synonymous nucleotide differences (*dN*/*dS*) decrease until ANI values approach ∼98%, estimates for homologous recombination approached zero at ∼95% ANI, supporting breakdown of recombination due to sequence divergence as a species-forming force. We evaluated 107 genome-based metrics for their ability to distinguish species when full genomes are not recovered. Full length 16S rRNA genes were least useful because they were under-recovered from metagenomes, but many ribosomal proteins displayed both high metagenomic recoverability and species-discrimination power. Taken together, our results verify the existence of sequence-discrete microbial species in metagenome-derived genomes and highlight the usefulness of ribosomal genes for gene-level species discrimination.
