## Supplemental Table S1 for "Consistent metagenome-derived metrics verify and define bacterial species boundaries"

method	genomes	samples	DOI
refseqTheta	4724
infantMAGs	2178	1163.0	https://doi.org/10.1101/558676
soilMAGs	1859	60.0	https://doi.org/10.1101/445817
oceanMAGs	1166	234.0	https://doi.org/10.1038/sdata.2017.203
