## Supplemental Table S2 for "Consistent metagenome-derived metrics verify and define bacterial species boundaries"

gene	optimal_refseq_threshold	precision	recall	fpr	tpr	score	description
g:Mash	0.9490000000000004	0.8093610591452007	0.8521590909090909	0.0004609429366736256	0.8521590909090909	1.6615201500542915	whole genome comparison using Mash
g:ANIm	0.9440000000000004	0.8071505569529285	0.8508712121212121	0.0004668580375782881	0.8508712121212121	1.6580217690741406	whole genome comparison using ANIm
g:FastANI	0.9450000000000004	0.8079063380790634	0.8468939393939394	0.0004624217118997913	0.8468939393939394	1.6548002774730028	whole genome comparison using FastANI
TIGR02729	0.9570000000000001	0.7448830409356725	0.8069219303148872	0.0005193343277102022	0.8069219303148872	1.5518049712505597	Obg_CgtA: Obg family GTPase CgtA
TIGR03594	0.9570000000000001	0.7246943563989626	0.8217803295523503	0.0005881255275146544	0.8217803295523503	1.546474685951313	GTPase_EngA: ribosome-associated GTPase EngA
TIGR02432	0.9480000000000001	0.7656213704994193	0.7744360902255639	0.0004494689539899702	0.7744360902255639	1.540057460724983	lysidine_TilS_N: tRNA(Ile)-lysidine synthetase
TIGR00092	0.9660000000000001	0.7602773874813036	0.7793161122467943	0.0004618038693034803	0.7793161122467943	1.539593499728098	TIGR00092: GTP-binding protein YchF
TIGR00460	0.93	0.6852299313466038	0.8530774005634341	0.00074972831826264	0.8530774005634341	1.5383073319100378	fmt: methionyl-tRNA formyltransferase
TIGR00631	0.9550000000000001	0.7499667095743264	0.7861164099939515	0.0004970238567921888	0.7861164099939515	1.536083119568278	uvrb: excinuclease ABC subunit B
TIGR00362	0.9600000000000001	0.7207786817200731	0.8152964927930889	0.0006072510304626617	0.8152964927930889	1.536075174513162	DnaA: chromosomal replication initiator protein DnaA
TIGR00575	0.9380000000000001	0.731241131792004	0.8034666177549523	0.0005595063208141477	0.8034666177549523	1.5347077495469563	dnlj: DNA ligase, NAD-dependent
TIGR00337	0.9710000000000001	0.7378742378742379	0.78388437741686	0.0005398083094873489	0.78388437741686	1.5217586152910978	PyrG: CTP synthase
TIGR01953	0.9760000000000001	0.7467768743542519	0.7734251419000652	0.0004948752711520551	0.7734251419000652	1.520202016254317	NusA: transcription termination factor NusA
TIGR00922	0.9660000000000001	0.6756777337800792	0.8434811540472456	0.0007788120693012909	0.8434811540472456	1.5191588878273248	nusG: transcription termination/antitermination factor NusG
TIGR02397	0.935	0.7155959529489183	0.8033892044142772	0.0006015181744606256	0.8033892044142772	1.5189851573631956	dnaX_nterm: DNA polymerase III, subunit gamma and tau
TIGR00082	0.9760000000000001	0.7488851087306331	0.7694378837978271	0.0004922141933774572	0.7694378837978271	1.5183229925284603	rbfA: ribosome-binding factor A
TIGR00064	0.9400000000000001	0.7322172025865887	0.7854427974154314	0.0005483257653615558	0.7854427974154314	1.5176600000020202	ftsY: signal recognition particle-docking protein FtsY
TIGR00152	0.92	0.6800258810991855	0.8376072382916881	0.0007550496584134509	0.8376072382916881	1.5176331193908736	TIGR00152: dephospho-CoA kinase
TIGR01059	0.9550000000000001	0.7148969114171624	0.8020204790638142	0.0006150688618685611	0.8020204790638142	1.5169173904809767	gyrB: DNA gyrase, B subunit
TIGR00019	0.9590000000000001	0.7062997293085063	0.8096379877762107	0.0006342290242544554	0.8096379877762107	1.515937717084717	prfA: peptide chain release factor 1
TIGR00043	0.9540000000000001	0.6847912637925151	0.8307649845899076	0.0007201215812632905	0.8307649845899076	1.5155562483824228	TIGR00043: metalloprotein, YbeY/UPF0054 family
TIGR03263	0.9650000000000001	0.6981527093596059	0.8169765095835134	0.0006839403858472987	0.8169765095835134	1.5151292189431194	guanyl_kin: guanylate kinase
TIGR02191	0.9610000000000001	0.6885857525941471	0.8198602563509324	0.0007079215386519594	0.8198602563509324	1.5084460089450795	RNaseIII: ribonuclease III
TIGR00959	0.9740000000000001	0.7551020408163265	0.7523923444976076	0.0004674934823617001	0.7523923444976076	1.507494385313934	ffh: signal recognition particle protein
TIGR00344	0.9610000000000001	0.7279603435750609	0.7791702877006815	0.000549405643378087	0.7791702877006815	1.5071306312757424	alaS: alanine--tRNA ligase
TIGR02386	0.9780000000000001	0.720542367007451	0.7859843115017484	0.0005791218103863087	0.7859843115017484	1.5065266785091995	rpoC_TIGR: DNA-directed RNA polymerase, beta' subunit
TIGR01391	0.9630000000000001	0.738044349452311	0.7637193014790582	0.0005100445307109143	0.7637193014790582	1.5017636509313692	dnaG: DNA primase
TIGR00435	0.9580000000000001	0.7583626564518284	0.7408728950002176	0.00045285945896943045	0.7408728950002176	1.499235551452046	cysS: cysteine--tRNA ligase
TIGR00396	0.9610000000000001	0.7281329031132816	0.7689721864063364	0.0005405626602722771	0.7689721864063364	1.4971050895196178	leuS_bact: leucine--tRNA ligase
TIGR00086	0.9540000000000001	0.6354019014693172	0.856430568499534	0.0009238974314407395	0.856430568499534	1.4918324699688512	smpB: SsrA-binding protein
TIGR00472	0.9610000000000001	0.7342567536577536	0.7572131302620376	0.0005239109655179959	0.7572131302620376	1.491469883919791	pheT_bact: phenylalanine--tRNA ligase, beta subunit
TIGR01393	0.9600000000000001	0.7055773826400421	0.7849321858243591	0.0006213984705510639	0.7849321858243591	1.4905095684644012	lepA: GTP-binding protein LepA
TIGR00409	0.9730000000000001	0.7689571544058206	0.7167328075551314	0.00043887411131063656	0.7167328075551314	1.485689961960952	proS_fam_II: proline--tRNA ligase
TIGR00116	0.9760000000000001	0.6792667608729784	0.7984957548911037	0.0007084061304223283	0.7984957548911037	1.4777625157640821	tsf: translation elongation factor Ts
TIGR00964	0.9870000000000001	0.7078534506212025	0.7691284426269892	0.0006248988285595931	0.7691284426269892	1.4769818932481917	secE_bact: preprotein translocase, SecE subunit
TIGR00459	0.9690000000000001	0.7527794436499515	0.7240859069932553	0.0004575666878473054	0.7240859069932553	1.4768653506432068	aspS_bact: aspartate--tRNA ligase
TIGR02013	0.9810000000000001	0.707574591775669	0.7678712251240897	0.0005965685925690279	0.7678712251240897	1.4754458168997586	rpoB: DNA-directed RNA polymerase, beta subunit
TIGR02012	0.9640000000000001	0.7006211180124223	0.7737310262424215	0.0006305742859723175	0.7737310262424215	1.4743521442548437	tigrfam_recA: protein RecA
TIGR00468	0.9680000000000001	0.6861210253082414	0.7874231986594675	0.0006785562035503772	0.7874231986594675	1.4735442239677088	pheS: phenylalanine--tRNA ligase, alpha subunit
TIGR00115	0.9730000000000001	0.6863581970482648	0.7870374605497873	0.0006932270579136854	0.7870374605497873	1.473395657598052	tig: trigger factor
TIGR00810	0.9830000000000001	0.7317831682694608	0.7359026173979984	0.0005207675329404508	0.7359026173979984	1.4676857856674592	secG: preprotein translocase, SecG subunit
TIGR00442	0.9610000000000001	0.7353089958688137	0.7281569609684826	0.0005084758527417004	0.7281569609684826	1.4634659568372963	hisS: histidine--tRNA ligase
TIGR00663	0.9630000000000001	0.7276485572305508	0.7342716278285787	0.0005374142316715132	0.7342716278285787	1.4619201850591295	dnan: DNA polymerase III, beta subunit
TIGR00414	0.9680000000000001	0.7261681835997039	0.7331281600351726	0.0005276899157097601	0.7331281600351726	1.4592963436348765	serS: serine--tRNA ligase
TIGR01029	0.9920000000000001	0.7200288119569621	0.7384800073875704	0.0005407483769723099	0.7384800073875704	1.4585088193445324	rpsG_bact: ribosomal protein S7
TIGR00392	0.9680000000000001	0.7735030232104545	0.6844580600621333	0.0003868052203798802	0.6844580600621333	1.4579610832725878	ileS: isoleucine--tRNA ligase
TIGR01169	0.9830000000000001	0.6573627383413738	0.7972972972972973	0.0007810476249658744	0.7972972972972973	1.4546600356386712	rplA_bact: ribosomal protein L1
TIGR01066	0.9910000000000001	0.6627612782686544	0.7877035529237602	0.0007533407977604284	0.7877035529237602	1.4504648311924146	rplM_bact: ribosomal protein L13
TIGR01021	0.9930000000000001	0.7155718422005067	0.7342060065914682	0.0005484852402770151	0.7342060065914682	1.449777848791975	rpsE_bact: ribosomal protein S5
TIGR01063	0.9470000000000001	0.6594632276054374	0.7881362992585187	0.0007943793393073045	0.7881362992585187	1.447599526863956	gyrA: DNA gyrase, A subunit
Ribosomal_L6	0.9910000000000001	0.7080903310677483	0.739411145198956	0.0005730873628942074	0.739411145198956	1.4475014762667042	Ribosomal protein L6
TIGR00967	0.9860000000000001	0.7221438023820026	0.725022143489814	0.000532528360791642	0.725022143489814	1.4471659458718165	3a0501s007: preprotein translocase, SecY subunit
TIGR01632	0.9870000000000001	0.6283420543330227	0.8146083077780876	0.0009077237134110533	0.8146083077780876	1.4429503621111102	L11_bact: ribosomal protein L11
TIGR00420	0.9620000000000001	0.7355445193330968	0.7032389350517212	0.0005182398891084814	0.7032389350517212	1.4387834543848181	trmU: tRNA (5-methylaminomethyl-2-thiouridylate)-methyltransferase
TIGR01079	0.9910000000000001	0.6634833472603557	0.7717657949548715	0.0007356481415033161	0.7717657949548715	1.4352491422152274	rplX_bact: ribosomal protein L24
PGK	0.9720000000000001	0.6766586567832852	0.7583184992468849	0.0006860195794256687	0.7583184992468849	1.43497715603017	Phosphoglycerate kinase
TIGR01171	0.9910000000000001	0.6818239125866778	0.7522255192878339	0.0006599525437374373	0.7522255192878339	1.4340494318745116	rplB_bact: ribosomal protein L2
TIGR00855	0.9870000000000001	0.6424317339026857	0.7916089725837718	0.000830035638666166	0.7916089725837718	1.4340407064864575	L12: ribosomal protein L7/L12
Ribosomal_S17	0.9930000000000001	0.6823736928310444	0.7515263644773358	0.0006573338528498677	0.7515263644773358	1.4339000573083802	Ribosomal protein S17
TIGR00422	0.9640000000000001	0.6944914285714285	0.7383718104495747	0.0006385852856305124	0.7383718104495747	1.4328632390210032	valS: valine--tRNA ligase
Ribosomal_L3	0.9910000000000001	0.6711921069797782	0.7608022551873931	0.0007003813669898495	0.7608022551873931	1.4319943621671714	Ribosomal protein L3
TIGR00963	0.9590000000000001	0.7280037473651338	0.7010487538999362	0.0005199173564202108	0.7010487538999362	1.4290525012650699	secA: preprotein translocase, SecA subunit
TIGR00166	0.9930000000000001	0.663817089398766	0.7640042697359262	0.0007276345966903928	0.7640042697359262	1.4278213591346922	S6: ribosomal protein S6
Ribosomal_L5	0.9910000000000001	0.6461052712641022	0.7748429996305873	0.0007975011687891137	0.7748429996305873	1.4209482708946894	Ribosomal protein L5
TIGR00158	0.9870000000000001	0.7098498582252591	0.7067616975980007	0.0005429724129652278	0.7067616975980007	1.41661155582326	L9: ribosomal protein L9
Ribosomal_L10	0.9880000000000001	0.6223446966931893	0.7912664160749919	0.0009026853383905349	0.7912664160749919	1.4136111127681812	Ribosomal protein L10
GrpE	0.9740000000000001	0.7271118773251066	0.6845049970103357	0.000492615234906216	0.6845049970103357	1.4116168743354423	GrpE
TIGR02350	0.9770000000000001	0.7428996483635381	0.6682481751824818	0.00046806393147603135	0.6682481751824818	1.41114782354602	prok_dnaK: chaperone protein DnaK
Ribosomal_L4	0.9870000000000001	0.5969732088076897	0.8059083379348426	0.0010229862165065885	0.8059083379348426	1.4028815467425324	Ribosomal protein L4/L1 family
TIGR01011	0.9770000000000001	0.5586544602938046	0.8433812388080261	0.0012523340482623704	0.8433812388080261	1.4020356991018308	rpsB_bact: ribosomal protein S2
TIGR00168	0.9900000000000001	0.6717889719779768	0.7271514342895263	0.000676148088959013	0.7271514342895263	1.3989404062675033	infC: translation initiation factor IF-3
Ribosomal_S13	0.9890000000000001	0.5864134264300813	0.8073463268365817	0.0010854329816792731	0.8073463268365817	1.393759753266663	Ribosomal protein S13/S18
TIGR01071	0.9910000000000001	0.6623228744939271	0.7303971723560599	0.0007017613359390324	0.7303971723560599	1.3927200468499872	rplO_bact: ribosomal protein L15
TIGR02027	0.9880000000000001	0.5960907552577961	0.7959880101452617	0.0010144395442689327	0.7959880101452617	1.3920787654030577	rpoA: DNA-directed RNA polymerase, alpha subunit
TIGR00002	0.9840000000000001	0.591472788767039	0.8001941209095951	0.0010410621445671234	0.8001941209095951	1.391666909676634	S16: ribosomal protein S16
TIGR00234	0.9700000000000001	0.7501086295298514	0.6402477469124356	0.0004245136989264107	0.6402477469124356	1.3903563764422868	tyrS: tyrosine--tRNA ligase
TIGR00060	0.9920000000000001	0.6199909611328713	0.7687135185617557	0.0008887798981065376	0.7687135185617557	1.388704479694627	L18_bact: ribosomal protein L18
TIGR00062	0.9900000000000001	0.600898780226835	0.7837008093776165	0.0009803199242096182	0.7837008093776165	1.3845995896044516	L27: ribosomal protein L27
TIGR00029	0.9890000000000001	0.5817679364746213	0.8002213347447433	0.0011073000207919752	0.8002213347447433	1.3819892712193647	S20: ribosomal protein S20
TIGR01009	0.9930000000000001	0.648522741203874	0.7333980313323166	0.0007469289807836649	0.7333980313323166	1.3819207725361906	rpsC_bact: ribosomal protein S3
TIGR00981	0.9950000000000001	0.6807534954817246	0.6979488361373588	0.0006164117613204354	0.6979488361373588	1.3787023316190834	rpsL_bact: ribosomal protein S12
TIGR00001	0.9850000000000001	0.5094063371916351	0.8687458776971638	0.001590901679964941	0.8687458776971638	1.3781522148887988	rpmI_bact: ribosomal protein L35
Ribosomal_S8	0.9900000000000001	0.5649092425117055	0.809178189168083	0.0011713501245557794	0.809178189168083	1.3740874316797886	Ribosomal protein S8
TIGR00418	0.9740000000000001	0.7399351351351351	0.6322888182691597	0.0004432488860921117	0.6322888182691597	1.3722239534042948	thrS: threonine--tRNA ligase
Ribosomal_S11	0.9930000000000001	0.6042753623188406	0.7674397202282348	0.0009528661886922823	0.7674397202282348	1.3717150825470754	Ribosomal protein S11
TIGR00952	0.9890000000000001	0.5975754523544012	0.7702508462002133	0.0009747460863556895	0.7702508462002133	1.3678262985546146	S15_bact: ribosomal protein S15
Ribosomal_S9	0.9880000000000001	0.6002969615760693	0.7639061707912808	0.0009560872098452468	0.7639061707912808	1.36420313236735	Ribosomal protein S9/S16
TIGR01067	0.9920000000000001	0.5565312489948213	0.8010556044261309	0.0011997893341539044	0.8010556044261309	1.357586853420952	rplN_bact: ribosomal protein L14
TIGR00061	0.9880000000000001	0.5106001025816379	0.8318941504178273	0.0015015049144452553	0.8318941504178273	1.3424942529994652	L21: ribosomal protein L21
TIGR01017	0.9920000000000001	0.6484233864345541	0.6925539379056306	0.0007180228687306953	0.6925539379056306	1.3409773243401846	rpsD_bact: ribosomal protein S4
TIGR01164	0.9930000000000001	0.5669693335617612	0.7669524913093858	0.0011007153691847077	0.7669524913093858	1.333921824871147	rplP_bact: ribosomal protein L16
Ribosomal_L23	0.9940000000000001	0.620380467708712	0.711275758277379	0.0008182723996519361	0.711275758277379	1.331656225986091	Ribosomal protein L23
16S	0.9900000000000001	0.4878614534803719	0.8419731306825893	0.0020834836121094596	0.8419731306825893	1.329834584162961	16S rRNA gene (full length)
TIGR01032	0.9860000000000001	0.5007486933182653	0.8208215625434169	0.0015384280540465245	0.8208215625434169	1.3215702558616822	rplT_bact: ribosomal protein L20
TIGR00012	0.9950000000000001	0.5574099935283899	0.7611981952648961	0.0011383623649026957	0.7611981952648961	1.3186081887932861	L29: ribosomal protein L29
TIGR00059	0.9900000000000001	0.5351366778715038	0.7788341717819726	0.0012724908128750132	0.7788341717819726	1.3139708496534763	L17: ribosomal protein L17
TIGR01024	0.9920000000000001	0.5868227525138826	0.7231032410190023	0.0009587027390325303	0.7231032410190023	1.3099259935328849	rplS_bact: ribosomal protein L19
TIGR01050	0.9930000000000001	0.5040173332129638	0.7812033582089553	0.0014475637551184448	0.7812033582089553	1.285220691421919	rpsS_bact: ribosomal protein S19
TIGR00009	0.9960000000000001	0.6704197881111751	0.6086851531371996	0.0006075111253794289	0.6086851531371996	1.2791049412483746	L28: ribosomal protein L28
TIGR00165	0.9960000000000001	0.6420474672334396	0.5999172527927182	0.000650980537421315	0.5999172527927182	1.2419647200261579	S18: ribosomal protein S18
TIGR01031	0.9780000000000001	0.4015759430840503	0.8223012747215517	0.0024575769641590407	0.8223012747215517	1.2238772178056019	rpmF_bact: ribosomal protein L32
