## Supplemental Table S3 for "Consistent metagenome-derived metrics verify and define bacterial species boundaries"

gene	genomeList	median_length	percent_genomes_with_gene	total_count	avg_genome_copy_number	recoverability
16S	infantList	1493	14.325068870523415	3700	1.3878205128205128	0.4923486360612109
16S	oceanList	1481	10.377358490566039	1472	1.3223140495867771	1.2624356775300172
16S	refseqTheta	1500	85.16666666666667	NA	2.37059686888454	2.0189583333333334
16S	soilList	1484	12.049488972565895	3215	1.1696428571428572	1.729424421732114
GrpE	infantList	280	98.0257116620753	10107	1.0637002341920374	1.3449101796407186
GrpE	oceanList	324	90.65180102915951	12429	1.044465468306528	10.65951972555746
GrpE	refseqTheta	340	99.8125	NA	1.0325610519724484	0.0
GrpE	soilList	262	95.32006455083378	13898	1.1297968397291196	7.476062399139322
PGK	infantList	405	99.0358126721763	10404	1.0505331478905888	1.3844311377245508
PGK	oceanList	435	87.47855917667238	13181	1.061764705882353	11.304459691252143
PGK	refseqTheta	432	99.25	NA	1.0109151973131822	0.0
PGK	soilList	418	95.05110274341041	14459	1.0684776457272214	7.777837547068317
Ribosomal_L10	infantList	212	87.74104683195593	7824	1.0036630036630036	1.041117764471058
Ribosomal_L10	oceanList	357	81.21783876500858	9849	1.0263991552270328	8.446826758147512
Ribosomal_L10	refseqTheta	288	99.58333333333331	NA	1.0027196652719663	0.0
Ribosomal_L10	soilList	317	90.64012910166755	11002	1.0124629080118694	5.918235610543302
Ribosomal_L23	infantList	141	88.52157943067034	7986	1.0031120331950207	1.0626746506986031
Ribosomal_L23	oceanList	157	83.53344768439108	11279	1.015400410677618	9.673241852487136
Ribosomal_L23	refseqTheta	238	99.6875	NA	1.0027168234064785	0.0
Ribosomal_L23	soilList	141	91.1242603550296	10912	1.012396694214876	5.8698224852070995
Ribosomal_L3	infantList	252	89.76124885215793	8444	1.0092071611253195	1.1236194278110443
Ribosomal_L3	oceanList	360	84.56260720411662	11413	1.0273833671399597	9.788164665523157
Ribosomal_L3	refseqTheta	288	99.83333333333331	NA	1.0025041736227045	0.0
Ribosomal_L3	soilList	335	90.64012910166755	11412	1.0195845697329378	6.138784292630446
Ribosomal_L4	infantList	293	88.79706152433425	8128	1.0134436401240952	1.0815701929474384
Ribosomal_L4	oceanList	323	83.9622641509434	11460	1.0234933605720122	9.828473413379074
Ribosomal_L4	refseqTheta	305	99.70833333333331	NA	1.0056414542415375	0.0
Ribosomal_L4	soilList	319	92.36148466917696	12059	1.023296447291788	6.486820871436256
Ribosomal_L5	infantList	211	87.41965105601469	7830	1.0042016806722691	1.0419161676646709
Ribosomal_L5	oceanList	303	84.81989708404801	11284	1.0171890798786654	9.67753001715266
Ribosomal_L5	refseqTheta	251	99.89583333333331	NA	1.0022940563086549	0.0
Ribosomal_L5	soilList	284	92.03873050026895	10794	1.0192869666861484	5.806347498655193
Ribosomal_L6	infantList	189	87.41965105601469	8057	1.0099789915966386	1.0721224218230203
Ribosomal_L6	oceanList	221	85.93481989708404	12020	1.0219560878243512	10.308747855917668
Ribosomal_L6	refseqTheta	192	99.91666666666669	NA	1.00604670558799	0.0
Ribosomal_L6	soilList	196	94.45938676707908	11745	1.026765375854214	6.317912856374395
Ribosomal_S11	infantList	136	90.67952249770431	8288	1.009620253164557	1.1028609447771125
Ribosomal_S11	oceanList	227	87.47855917667238	11586	1.030392156862745	9.936535162950255
Ribosomal_S11	refseqTheta	184	99.10416666666669	NA	1.0075677948286734	0.0
Ribosomal_S11	soilList	223	91.33942980096826	10846	1.0265017667844525	5.834319526627219
Ribosomal_S13	infantList	177	89.80716253443528	8179	1.0168711656441718	1.088356620093147
Ribosomal_S13	oceanList	222	87.73584905660377	11538	1.0410557184750733	9.895368782161237
Ribosomal_S13	refseqTheta	211	99.875	NA	1.0185648727576138	0.0
Ribosomal_S13	soilList	258	93.59870898332436	11144	1.0517241379310345	5.994620763851532
Ribosomal_S17	infantList	103	86.9605142332415	7862	1.0058078141499471	1.0461743180306056
Ribosomal_S17	oceanList	196	84.73413379073756	11036	1.0161943319838056	9.46483704974271
Ribosomal_S17	refseqTheta	157	99.79166666666669	NA	1.0025052192066806	0.0
Ribosomal_S17	soilList	213	92.68423883808498	10395	1.0168311085316308	5.591715976331361
Ribosomal_S8	infantList	181	87.465564738292	8107	1.0089238845144357	1.0787757817697938
Ribosomal_S8	oceanList	148	85.76329331046311	12132	1.025	10.404802744425382
Ribosomal_S8	refseqTheta	159	99.89583333333331	NA	1.0047966631908238	0.0
Ribosomal_S8	soilList	168	94.67455621301777	11643	1.0261363636363636	6.263044647660032
Ribosomal_S9	infantList	174	94.12304866850323	9005	1.0160975609756098	1.1982701264138391
Ribosomal_S9	oceanList	207	89.62264150943396	11426	1.030622009569378	9.799313893653515
Ribosomal_S9	refseqTheta	187	99.79166666666669	NA	1.0041753653444676	0.0
Ribosomal_S9	soilList	181	93.11457772996236	11478	1.025996533795494	6.174287251210327
TIGR00001	infantList	105	88.1542699724518	7553	1.0125	1.0050565535595477
TIGR00001	oceanList	148	67.58147512864494	7706	1.0215736040609138	6.608919382504287
TIGR00001	refseqTheta	136	98.39583333333334	NA	1.001482108829134	0.0
TIGR00001	soilList	168	72.29693383539538	7753	1.0052083333333333	4.170521785906401
TIGR00002	infantList	179	96.09733700642792	8741	1.0014333492594365	1.163140385894877
TIGR00002	oceanList	246	79.073756432247	7784	1.0260303687635577	6.675814751286451
TIGR00002	refseqTheta	206	99.60416666666669	NA	1.0035557414766785	0.0
TIGR00002	soilList	186	82.35610543302852	9379	1.007838014369693	5.045185583647122
TIGR00009	infantList	109	85.9963269054178	7539	1.0507207688200748	1.0031936127744512
TIGR00009	oceanList	123	71.35506003430531	8618	1.0288461538461535	7.391080617495713
TIGR00009	refseqTheta	154	96.64583333333331	NA	1.067687001508946	0.0
TIGR00009	soilList	143	64.17428725121033	6960	1.0150880134115674	3.743948359332975
TIGR00012	infantList	106	85.67493112947659	7647	1.0037513397642015	1.0175648702594808
TIGR00012	oceanList	156	83.19039451114922	10499	1.016494845360825	9.004288164665525
TIGR00012	refseqTheta	177	99.41666666666666	NA	1.0023051131601006	0.0
TIGR00012	soilList	157	90.80150618612156	10049	1.0130331753554502	5.405594405594406
TIGR00019	infantList	706	95.17906336088154	8815	1.0	1.1729873586161008
TIGR00019	oceanList	781	79.50257289879931	9280	1.0151024811218985	7.958833619210978
TIGR00019	refseqTheta	623	99.0625	NA	1.0004206098843322	0.0
TIGR00019	soilList	775	80.20441097364174	6672	1.0073775989268947	3.589026358257128
TIGR00029	infantList	144	92.42424242424242	8481	1.0029806259314455	1.1285429141716568
TIGR00029	oceanList	171	69.55403087478558	7892	1.0172626387176325	6.76843910806175
TIGR00029	refseqTheta	148	96.75	NA	1.0017226528854437	0.0
TIGR00029	soilList	209	63.47498655190964	7710	1.009322033898305	4.147391070467994
TIGR00043	infantList	206	98.39302112029385	9491	1.0023331777881477	1.2629407850964738
TIGR00043	oceanList	254	84.81989708404801	10787	1.0171890798786654	9.251286449399656
TIGR00043	refseqTheta	314	99.77083333333331	NA	1.0043850490707873	0.0
TIGR00043	soilList	249	81.60301237224314	9201	1.0138431114040871	4.949435180204411
TIGR00059	infantList	198	94.03122130394856	8687	1.0048828125	1.1559547571523618
TIGR00059	oceanList	291	83.53344768439108	9698	1.0195071868583163	8.317324185248712
TIGR00059	refseqTheta	242	99.77083333333331	NA	1.0033409897682188	0.0
TIGR00059	soilList	277	85.42227003765466	9526	1.0119647355163728	5.124260355029586
TIGR00060	infantList	255	85.2157943067034	7467	1.0010775862068966	0.993612774451098
TIGR00060	oceanList	190	77.53001715265866	9757	1.0154867256637168	8.367924528301886
TIGR00060	refseqTheta	199	99.20833333333331	NA	1.0016799664006721	0.0
TIGR00060	soilList	249	82.62506724045186	8803	1.0110677083333333	4.735341581495428
TIGR00061	infantList	148	93.3425160697888	8516	1.0029513034923758	1.1332002661343978
TIGR00061	oceanList	249	80.96054888507719	9689	1.0233050847457628	8.309605488850773
TIGR00061	refseqTheta	224	99.5	NA	1.0025125628140703	0.0
TIGR00061	soilList	202	84.40021516944593	9506	1.0108349267049077	5.1135018827326535
TIGR00062	infantList	172	93.61799816345273	8475	1.0004904364884748	1.127744510978044
TIGR00062	oceanList	207	80.53173241852488	9343	1.020234291799787	8.01286449399657
TIGR00062	refseqTheta	176	99.375	NA	1.0027253668763103	0.0
TIGR00062	soilList	195	83.7547068316299	9159	1.0077071290944124	4.926842388380849
TIGR00064	infantList	646	95.821854912764	9013	1.0009583133684714	1.1993346640053226
TIGR00064	oceanList	630	82.41852487135506	7792	1.0249739854318418	6.6826758147512875
TIGR00064	refseqTheta	641	97.75	NA	1.001918158567775	0.0
TIGR00064	soilList	591	80.90371167294246	8010	1.0059840425531914	4.308768154922001
TIGR00082	infantList	199	97.24517906336092	9333	1.002360717658168	1.2419161676646706
TIGR00082	oceanList	222	76.32933104631219	9062	1.0191011235955056	7.771869639794168
TIGR00082	refseqTheta	235	98.14583333333331	NA	1.0010613457864572	0.0
TIGR00082	soilList	274	85.58364712210866	9204	1.0131992457573853	4.951048951048951
TIGR00086	infantList	300	96.32690541781452	9108	1.0009532888465205	1.2119760479041917
TIGR00086	oceanList	321	77.7015437392796	9142	1.02317880794702	7.840480274442537
TIGR00086	refseqTheta	266	99.52083333333334	NA	1.0012560184216035	0.0
TIGR00086	soilList	340	78.53684776761699	8509	1.0095890410958903	4.5771920387305
TIGR00092	infantList	468	96.09733700642792	9250	1.005255613951266	1.2308715901530274
TIGR00092	oceanList	668	74.69982847341338	8961	1.0206659012629162	7.6852487135506
TIGR00092	refseqTheta	483	99.66666666666669	NA	1.0014632107023411	0.0
TIGR00092	soilList	623	60.67778375470682	5618	1.0124113475177303	3.0220548682087145
TIGR00115	infantList	564	97.70431588613407	9467	1.0225563909774436	1.2597471723220226
TIGR00115	oceanList	618	75.55746140651802	7822	1.0170261066969353	6.7084048027444245
TIGR00115	refseqTheta	618	98.33333333333331	NA	1.0101694915254238	0.0
TIGR00115	soilList	624	84.29263044647661	9331	1.017230376515635	5.019365250134481
TIGR00116	infantList	347	97.5665748393021	9234	1.0089411764705882	1.22874251497006
TIGR00116	oceanList	327	84.04802744425386	10618	1.0214285714285714	9.106346483704977
TIGR00116	refseqTheta	359	99.91666666666669	NA	1.0025020850708923	0.0
TIGR00116	soilList	340	85.47606239913931	9725	1.0320956576463185	5.231307154384077
TIGR00152	infantList	327	97.88797061524336	9607	1.00375234521576	1.2783765801729874
TIGR00152	oceanList	426	82.84734133790737	11610	1.065217391304348	9.957118353344766
TIGR00152	refseqTheta	492	97.91666666666666	NA	1.0051063829787237	0.0
TIGR00152	soilList	359	81.60301237224314	9160	1.0177982860909691	4.927380311995696
TIGR00158	infantList	203	98.16345270890724	9494	1.0032740879326474	1.2633399866932802
TIGR00158	oceanList	262	83.61921097770156	10698	1.0225641025641026	9.174957118353344
TIGR00158	refseqTheta	221	99.72916666666669	NA	1.0027156883225403	0.0
TIGR00158	soilList	230	85.69123184507802	10158	1.0219711236660391	5.464228079612695
TIGR00165	infantList	105	90.8631772268136	8084	1.0060636685194542	1.075715236194278
TIGR00165	oceanList	195	80.18867924528303	10893	1.0267379679144386	9.342195540308749
TIGR00165	refseqTheta	182	99.66666666666669	NA	1.042851170568562	0.0
TIGR00165	soilList	180	78.53684776761699	9273	1.0130136986301372	4.988165680473373
TIGR00166	infantList	166	90.31221303948575	8024	1.0020335536349771	1.0677312042581504
TIGR00166	oceanList	261	79.41680960548885	10320	1.0172786177105833	8.850771869639795
TIGR00166	refseqTheta	252	99.54166666666666	NA	1.002930096274592	0.0
TIGR00166	soilList	210	80.25820333512641	9013	1.007372654155496	4.848305540613233
TIGR00168	infantList	269	92.3783287419651	8287	1.0069582504970178	1.102727877578177
TIGR00168	oceanList	249	80.96054888507719	9775	1.0286016949152543	8.38336192109777
TIGR00168	refseqTheta	292	99.75	NA	1.016290726817043	0.0
TIGR00168	soilList	261	83.43195266272191	10008	1.0109606705351386	5.383539537385691
TIGR00234	infantList	444	98.07162534435264	11439	1.1750936329588015	1.5221556886227543
TIGR00234	oceanList	516	79.41680960548885	10689	1.0334773218142548	9.167238421955405
TIGR00234	refseqTheta	477	99.75	NA	1.0883458646616542	0.0
TIGR00234	soilList	451	85.63743948359333	10731	1.0339195979899498	5.772458310919848
TIGR00337	infantList	841	85.9963269054178	8290	1.0021356113187398	1.1031270791749834
TIGR00337	oceanList	827	88.33619210977702	9825	1.0262135922330098	8.426243567753001
TIGR00337	refseqTheta	782	96.25	NA	1.001082251082251	0.0
TIGR00337	soilList	892	87.46637977407208	7848	1.0104551045510457	4.221624529316837
TIGR00344	infantList	982	97.19926538108356	9350	1.0042512990080303	1.2441783100465735
TIGR00344	oceanList	1049	87.99313893653515	9455	1.0214424951267056	8.108919382504286
TIGR00344	refseqTheta	978	99.60416666666669	NA	1.0079481280066929	0.0
TIGR00344	soilList	1144	80.15061861215706	7045	1.010738255033557	3.789671866594944
TIGR00362	infantList	721	96.74012855831036	9379	1.0066445182724253	1.2480372588157018
TIGR00362	oceanList	709	76.67238421955403	10136	1.0302013422818792	8.692967409948544
TIGR00362	refseqTheta	758	97.625	NA	1.0055484421681604	0.0
TIGR00362	soilList	760	84.02366863905327	9525	1.2106274007682458	5.1237224314147385
TIGR00388	infantList	580	55.73921028466483	5485	1.0008237232289952	0.7298735861610113
TIGR00388	oceanList	829	37.478559176672384	4029	1.011441647597254	3.4554030874785586
TIGR00388	refseqTheta	858	71.4375	NA	1.0011665208515603	0.0
TIGR00388	soilList	627	23.184507799892412	2179	1.011600928074246	1.1721355567509413
TIGR00389	infantList	628	38.10835629017447	3206	1.0024096385542172	0.4266134397870925
TIGR00389	oceanList	678	50.77186963979416	6391	1.010135135135135	5.481132075471698
TIGR00389	refseqTheta	606	28.10416666666667	NA	1.000741289844329	0.0
TIGR00389	soilList	649	58.52608929532006	6437	1.0284926470588236	3.462614308768155
TIGR00392	infantList	1323	92.19467401285584	8530	1.0114541832669324	1.1350632069194944
TIGR00392	oceanList	1549	86.27787307032591	9162	1.0298210735586482	7.857632933104631
TIGR00392	refseqTheta	1428	98.875	NA	1.0337126000842816	0.0
TIGR00392	soilList	1617	74.50242065626679	4880	1.0072202166064983	2.625067240451856
TIGR00396	infantList	1041	97.0156106519743	9417	1.0033128253667771	1.2530938123752495
TIGR00396	oceanList	1182	86.9639794168096	12667	1.017751479289941	10.863636363636363
TIGR00396	refseqTheta	1023	99.45833333333334	NA	1.0071219103477167	0.0
TIGR00396	soilList	1270	80.95750403442709	6735	1.0132890365448506	3.6229155459924685
TIGR00408	infantList	829	8.953168044077135	764	1.0	0.10166333998669327
TIGR00408	oceanList	931	32.161234991423676	3418	1.0213333333333334	2.9313893653516296
TIGR00408	refseqTheta	724	12.541666666666668	NA	1.0	0.0
TIGR00408	soilList	931	49.327595481441634	3875	1.0054525627044708	2.0844540075309306
TIGR00409	infantList	622	92.51606978879707	9269	1.0114143920595533	1.233399866932801
TIGR00409	oceanList	622	55.23156089193824	6239	1.0108695652173914	5.350771869639794
TIGR00409	refseqTheta	650	91.875	NA	1.0034013605442176	0.0
TIGR00409	soilList	700	36.04088219472835	4025	1.008955223880597	2.165142549757934
TIGR00414	infantList	570	97.33700642791551	10413	1.0971698113207546	1.38562874251497
TIGR00414	oceanList	630	88.07890222984562	10551	1.0107108081791627	9.048885077186963
TIGR00414	refseqTheta	702	99.625	NA	1.021957340025094	0.0
TIGR00414	soilList	619	86.82087143625607	9292	1.0216852540272614	4.99838622915546
TIGR00418	infantList	791	96.18916437098257	9701	1.0806682577565632	1.2908848968729207
TIGR00418	oceanList	874	86.19210977701543	10496	1.0298507462686568	9.00171526586621
TIGR00418	refseqTheta	864	99.625	NA	1.090547887913007	0.0
TIGR00418	soilList	924	80.74233458848843	7776	1.0199866755496336	4.1828940290478736
TIGR00420	infantList	547	93.20477502295685	9221	1.0389162561576355	1.2270126413838989
TIGR00420	oceanList	504	79.24528301886792	9333	1.024891774891775	8.004288164665523
TIGR00420	refseqTheta	658	96.35416666666666	NA	1.0384864864864864	0.0
TIGR00420	soilList	720	78.21409359870898	7208	1.0130674002751032	3.8773534158149534
TIGR00422	infantList	1153	86.73094582185492	8287	1.0063525674960296	1.102727877578177
TIGR00422	oceanList	1290	76.41509433962264	7752	1.0089786756453425	6.648370497427101
TIGR00422	refseqTheta	1579	95.125	NA	1.003066141042488	0.0
TIGR00422	soilList	1286	72.56589564281872	5554	1.0074128984432913	2.9876277568585263
TIGR00435	infantList	602	96.32690541781452	9521	1.0162059103908485	1.2669328010645375
TIGR00435	oceanList	740	87.99313893653515	9783	1.094541910331384	8.390222984562609
TIGR00435	refseqTheta	764	99.29166666666669	NA	1.0281158203944607	0.0
TIGR00435	soilList	801	88.59601936525013	9403	1.2799028536733454	5.058095750403441
TIGR00442	infantList	657	95.54637281910007	9395	1.043248438250841	1.2501663339986693
TIGR00442	oceanList	675	87.9073756432247	9093	1.0204878048780488	7.798456260720411
TIGR00442	refseqTheta	672	99.52083333333334	NA	1.0414486079129162	0.0
TIGR00442	soilList	855	82.35610543302852	7380	1.007184846505552	3.9698762775685847
TIGR00459	infantList	714	97.61248852157944	9474	1.0079962370649107	1.2606786427145709
TIGR00459	oceanList	846	83.19039451114922	9611	1.0206185567010309	8.242710120068612
TIGR00459	refseqTheta	714	98.85416666666669	NA	1.0210748155953635	0.0
TIGR00459	soilList	906	78.64443249058635	7983	1.00547195622435	4.2942442173211415
TIGR00460	infantList	448	96.18916437098257	9653	1.0295942720763722	1.2844976713240186
TIGR00460	oceanList	527	75.47169811320755	9127	1.0125	7.827615780445969
TIGR00460	refseqTheta	414	97.35416666666666	NA	1.0023539482131394	0.0
TIGR00460	soilList	627	70.95212479827866	6965	1.00606520090978	3.746637977407208
TIGR00468	infantList	426	96.09733700642792	8957	1.0	1.1918829008649368
TIGR00468	oceanList	585	86.27787307032591	10132	1.0347912524850895	8.689536878216124
TIGR00468	refseqTheta	554	99.4375	NA	1.0016760946993506	0.0
TIGR00468	soilList	606	85.69123184507802	8175	1.0069052102950409	4.3975255513717055
TIGR00471	infantList	0	0.0	27	0.0	0.003592814371257485
TIGR00471	oceanList	940	7.032590051457976	1165	1.024390243902439	0.9991423670668954
TIGR00471	refseqTheta	629	1.0416666666666663	NA	1.04	0.0
TIGR00471	soilList	804	7.315761161915008	1138	1.0220588235294117	0.6121570736955352
TIGR00472	infantList	910	96.60238751147841	9280	1.0023764258555132	1.2348636061210911
TIGR00472	oceanList	1041	77.35849056603773	8815	1.0232815964523279	7.560034305317324
TIGR00472	refseqTheta	1020	97.97916666666666	NA	1.0010631511800978	0.0
TIGR00472	soilList	1093	76.86928456159225	6435	1.007697690692792	3.4615384615384617
TIGR00487	infantList	1023	97.65840220385677	9323	1.001880582980724	1.240585495675316
TIGR00487	oceanList	1124	82.93310463121783	10870	1.017580144777663	9.32246998284734
TIGR00487	refseqTheta	1114	99.5625	NA	1.0018832391713748	0.0
TIGR00487	soilList	1035	81.44163528778914	8289	1.0165125495376486	4.458848843464229
TIGR00496	infantList	369	97.70431588613407	9246	1.0009398496240602	1.2303393213572855
TIGR00496	oceanList	337	83.9622641509434	10487	1.0122574055158324	8.993996569468267
TIGR00496	refseqTheta	292	99.10416666666669	NA	1.0018919487071685	0.0
TIGR00496	soilList	390	83.43195266272191	8543	1.0090264345583495	4.595481441635288
TIGR00575	infantList	932	95.77594123048668	9399	1.0100671140939597	1.2506986027944111
TIGR00575	oceanList	1134	86.10634648370498	10567	1.0298804780876494	9.062607204116636
TIGR00575	refseqTheta	1011	99.125	NA	1.0094577553593946	0.0
TIGR00575	soilList	1098	80.04303388918774	7638	1.0094086021505375	4.108660570199032
TIGR00631	infantList	1245	93.61799816345273	8676	1.0014713094654242	1.1544910179640722
TIGR00631	oceanList	1216	81.38936535162952	7430	1.0189673340358272	6.37221269296741
TIGR00631	refseqTheta	1303	98.4375	NA	1.0086772486772486	0.0
TIGR00631	soilList	1411	73.31898870360409	5028	1.0058694057226705	2.704679935449166
TIGR00663	infantList	448	97.979797979798	9969	1.022024367385192	1.3265469061876247
TIGR00663	oceanList	555	80.87478559176672	11790	1.0349946977730646	10.111492281303603
TIGR00663	refseqTheta	518	98.41666666666666	NA	1.0440304826418292	0.0
TIGR00663	soilList	501	85.85260892953201	10363	1.0300751879699248	5.574502420656266
TIGR00810	infantList	162	94.94949494949495	8909	1.0024177949709865	1.1854956753160346
TIGR00810	oceanList	206	79.58833619210978	8865	1.0269396551724137	7.602915951972555
TIGR00810	refseqTheta	198	96.33333333333334	NA	1.0045415224913494	0.0
TIGR00810	soilList	200	80.04303388918774	8939	1.021505376344086	4.808499193114578
TIGR00855	infantList	183	89.25619834710743	8071	1.0010288065843622	1.073985362608117
TIGR00855	oceanList	229	75.55746140651802	8931	1.029511918274688	7.659519725557463
TIGR00855	refseqTheta	202	99.54166666666666	NA	1.0048137295939723	0.0
TIGR00855	soilList	312	81.87197417966648	9807	1.0124835742444152	5.275416890801506
TIGR00922	infantList	354	93.25068870523417	8836	1.0019694731659279	1.1757817697937458
TIGR00922	oceanList	414	72.89879931389365	7679	1.0329411764705885	6.585763293310463
TIGR00922	refseqTheta	345	97.29166666666669	NA	1.0025695931477516	0.0
TIGR00922	soilList	362	77.62237762237763	8347	1.0110880110880112	4.490048413125336
TIGR00952	infantList	135	95.50045913682276	9172	1.0096153846153846	1.2204923486360613
TIGR00952	oceanList	165	81.56089193825042	9361	1.0241850683491065	8.028301886792454
TIGR00952	refseqTheta	190	99.75	NA	1.001670843776107	0.0
TIGR00952	soilList	163	83.43195266272191	9650	1.0103159252095422	5.190962883270576
TIGR00959	infantList	782	93.75573921028466	8583	1.0009794319294811	1.1421157684630738
TIGR00959	oceanList	802	75.30017152658662	5815	1.0227790432801822	4.9871355060034315
TIGR00959	refseqTheta	786	97.27083333333331	NA	1.0014992503748126	0.0
TIGR00959	soilList	945	69.60731576116191	5645	1.0023183925811436	3.0365788058095755
TIGR00963	infantList	1127	96.74012855831036	10492	1.1756051257712388	1.3961410512308716
TIGR00963	oceanList	1395	81.38936535162952	10422	1.0432033719704952	8.938250428816467
TIGR00963	refseqTheta	1223	99.4375	NA	1.0858998533417141	0.0
TIGR00963	soilList	1345	76.76169983862292	6322	1.0210231254379818	3.4007530930607848
TIGR00964	infantList	171	91.3682277318641	8641	1.004020100502513	1.1498336660013306
TIGR00964	oceanList	168	63.80789022298457	6158	1.0295698924731185	5.281303602058318
TIGR00964	refseqTheta	168	94.3125	NA	1.0041970399823283	0.0
TIGR00964	soilList	165	73.85691231845078	8570	1.0174799708667153	4.610005379236148
TIGR00967	infantList	690	91.18457300275482	8218	1.0040281973816716	1.0935462408516299
TIGR00967	oceanList	726	84.04802744425386	10518	1.0224489795918368	9.020583190394511
TIGR00967	refseqTheta	659	99.625	NA	1.0181932245922207	0.0
TIGR00967	soilList	772	87.7891339429801	7997	1.0110294117647058	4.3017751479289945
TIGR00981	infantList	195	92.74563820018363	8444	1.0004950495049505	1.1236194278110443
TIGR00981	oceanList	190	75.30017152658662	9859	1.0261958997722096	8.455403087478558
TIGR00981	refseqTheta	192	99.72916666666669	NA	1.0037601838312096	0.0
TIGR00981	soilList	232	80.4733727810651	9399	1.0120320855614973	5.055944055944057
TIGR01009	infantList	294	87.19008264462809	7819	1.0057925223801998	1.0404524284763803
TIGR01009	oceanList	332	77.01543739279589	10193	1.0200445434298442	8.741852487135509
TIGR01009	refseqTheta	309	99.77083333333331	NA	1.0031321779077051	0.0
TIGR01009	soilList	356	85.96019365250133	9981	1.0200250312891117	5.369015599784831
TIGR01011	infantList	304	96.32690541781452	9118	1.013346043851287	1.2133067198935463
TIGR01011	oceanList	408	84.56260720411662	11144	1.0233265720081135	9.55746140651801
TIGR01011	refseqTheta	352	99.85416666666669	NA	1.005424577508867	0.0
TIGR01011	soilList	348	90.15599784830552	11171	1.0387828162291168	6.009144701452392
TIGR01017	infantList	402	85.53719008264463	8072	1.1127214170692432	1.0741184298070523
TIGR01017	oceanList	385	79.67409948542024	9372	1.0236813778256189	8.037735849056604
TIGR01017	refseqTheta	325	99.60416666666669	NA	1.0225894164400753	0.0
TIGR01017	soilList	433	82.24852071005918	8417	1.0209287115761936	4.527703066164603
TIGR01021	infantList	344	85.16988062442606	7426	1.0005390835579515	0.988157019294744
TIGR01021	oceanList	363	77.78730703259005	9820	1.0154355016538037	8.421955403087479
TIGR01021	refseqTheta	361	99.70833333333331	NA	1.001462599247806	0.0
TIGR01021	soilList	383	83.00161377084454	8565	1.0084251458198314	4.607315761161915
TIGR01024	infantList	186	91.18457300275482	7979	1.0060422960725075	1.0617431803060546
TIGR01024	oceanList	243	80.10291595197255	8840	1.0149892933618845	7.581475128644941
TIGR01024	refseqTheta	208	99.64583333333331	NA	1.0031361070457872	0.0
TIGR01024	soilList	251	83.64712210866057	9260	1.0109324758842444	4.981172673480367
TIGR01029	infantList	222	89.48576675849405	7956	1.000513083632632	1.058682634730539
TIGR01029	oceanList	280	74.95711835334477	9202	1.0205949656750573	7.891938250428816
TIGR01029	refseqTheta	317	99.72916666666669	NA	1.002924587424274	0.0
TIGR01029	soilList	274	79.66648735879505	8869	1.0087778528021607	4.770844540075308
TIGR01030	infantList	78	67.12580348943985	6416	1.0102599179206566	0.8537591483699268
TIGR01030	oceanList	109	30.274442538593483	3488	1.0141643059490084	2.991423670668954
TIGR01030	refseqTheta	90	76.70833333333333	NA	1.0027159152634435	0.0
TIGR01030	soilList	104	27.434104357181287	2968	1.007843137254902	1.5965572888649813
TIGR01031	infantList	75	94.71992653810837	10618	1.157537566650509	1.41290751829674
TIGR01031	oceanList	162	63.63636363636363	8489	1.022911051212938	7.280445969125212
TIGR01031	refseqTheta	129	96.5	NA	1.048791018998273	0.0
TIGR01031	soilList	121	52.93168370091447	5707	1.0101626016260163	3.06993006993007
TIGR01032	infantList	165	92.1028466483012	8327	1.0139581256231307	1.1080505655355954
TIGR01032	oceanList	196	80.01715265866208	9700	1.030010718113612	8.319039451114923
TIGR01032	refseqTheta	197	99.75	NA	1.0020885547201337	0.0
TIGR01032	soilList	184	85.90640129101669	9845	1.0087664370695053	5.2958579881656815
TIGR01044	infantList	216	85.58310376492194	7481	1.0016094420600858	0.9954757152361944
TIGR01044	oceanList	298	74.95711835334477	9606	1.0171624713958811	8.238421955403089
TIGR01044	refseqTheta	300	99.70833333333331	NA	1.0027162557459257	0.0
TIGR01044	soilList	266	82.51748251748252	9071	1.014993481095176	4.879505110274341
TIGR01049	infantList	162	88.4297520661157	7940	1.0	1.0565535595475717
TIGR01049	oceanList	192	76.50085763293309	9531	1.0280269058295963	8.174099485420241
TIGR01049	refseqTheta	181	99.41666666666666	NA	1.0023051131601006	0.0
TIGR01049	soilList	162	77.94513179128563	9045	1.017943409247757	4.865519096288328
TIGR01050	infantList	170	84.9862258953168	7394	1.0016207455429498	0.9838988689288092
TIGR01050	oceanList	160	75.81475128644941	10003	1.0180995475113122	8.578902229845626
TIGR01050	refseqTheta	152	99.33333333333331	NA	1.0018875838926171	0.0
TIGR01050	soilList	216	82.62506724045186	9140	1.0123697916666667	4.916621839698763
TIGR01059	infantList	1381	90.22038567493112	7825	1.0040712468193385	1.0412508316699929
TIGR01059	oceanList	1632	74.87135506003429	5936	1.0160366552119129	5.090909090909091
TIGR01059	refseqTheta	1427	97.66666666666669	NA	1.0185580204778155	0.0
TIGR01059	soilList	1648	61.53846153846154	3337	1.0034965034965035	1.7950511027434104
TIGR01063	infantList	1298	91.96510560146923	8385	1.0219670494258613	1.1157684630738522
TIGR01063	oceanList	1460	84.56260720411662	8142	1.0233265720081135	6.982847341337908
TIGR01063	refseqTheta	1442	98.97916666666666	NA	1.0450431488107768	0.0
TIGR01063	soilList	1590	70.6831629908553	4331	1.0060882800608828	2.329747175901022
TIGR01066	infantList	197	88.75114784205694	7671	1.0005173305742372	1.0207584830339322
TIGR01066	oceanList	260	82.50428816466552	9790	1.021829521829522	8.39622641509434
TIGR01066	refseqTheta	213	99.75	NA	1.0027151211361738	0.0
TIGR01066	soilList	259	84.99193114577729	9752	1.0120253164556965	5.245831091984939
TIGR01067	infantList	214	85.49127640036731	7471	1.0016111707841029	0.9941450432468396
TIGR01067	oceanList	234	77.78730703259005	10113	1.0132304299889747	8.673241852487136
TIGR01067	refseqTheta	233	99.6875	NA	1.0029258098223617	0.0
TIGR01067	soilList	228	84.34642280796129	8973	1.0114795918367347	4.826788596019365
TIGR01071	infantList	198	90.67952249770431	8284	1.0045569620253163	1.1023286759813706
TIGR01071	oceanList	269	79.50257289879931	10053	1.0183387270765911	8.621783876500857
TIGR01071	refseqTheta	235	99.47916666666666	NA	1.0014659685863874	0.0
TIGR01071	soilList	271	82.35610543302852	9184	1.0209013716525146	4.9402904787520185
TIGR01079	infantList	162	86.54729109274565	7599	1.0021220159151194	1.0111776447105791
TIGR01079	oceanList	202	77.1869639794168	9689	1.0111111111111108	8.309605488850773
TIGR01079	refseqTheta	183	99.79166666666669	NA	1.0020876826722338	0.0
TIGR01079	soilList	177	85.31468531468529	9478	1.010718789407314	5.0984400215169465
TIGR01164	infantList	196	87.55739210284666	7845	1.0036706869428422	1.0439121756487026
TIGR01164	oceanList	221	77.1869639794168	10485	1.0211111111111109	8.992281303602056
TIGR01164	refseqTheta	212	99.79166666666669	NA	1.0014613778705637	0.0
TIGR01164	soilList	226	85.31468531468529	9552	1.014501891551072	5.138246369015599
TIGR01169	infantList	390	90.54178145087236	8274	1.0010141987829615	1.100998003992016
TIGR01169	oceanList	387	73.32761578044597	8332	1.0280701754385966	7.145797598627786
TIGR01169	refseqTheta	368	99.5625	NA	1.0027202343586523	0.0
TIGR01169	soilList	426	80.15061861215706	8665	1.0073825503355704	4.661108122646584
TIGR01171	infantList	328	87.05234159779612	7781	1.0031645569620251	1.035395874916833
TIGR01171	oceanList	381	76.32933104631219	10521	1.0224719101123596	9.023156089193826
TIGR01171	refseqTheta	364	99.70833333333331	NA	1.0018804847471792	0.0
TIGR01171	soilList	379	85.47606239913931	9888	1.0157331655129012	5.318988703604088
TIGR01391	infantList	772	96.0514233241506	9119	1.0062141491395793	1.2134397870924818
TIGR01391	oceanList	859	79.15951972555744	9013	1.0227518959913326	7.72984562607204
TIGR01391	refseqTheta	1106	99.39583333333334	NA	1.0077551875917	0.0
TIGR01391	soilList	868	77.03066164604624	7350	1.0174581005586592	3.9537385691231854
TIGR01393	infantList	966	96.46464646464644	9140	1.000475963826749	1.2162341982701264
TIGR01393	oceanList	843	81.38936535162952	9794	1.03477344573235	8.399656946826758
TIGR01393	refseqTheta	980	99.625	NA	1.012547051442911	0.0
TIGR01393	soilList	994	80.20441097364174	7323	1.0154258886653251	3.9392146315223235
TIGR01632	infantList	289	91.8732782369146	8641	1.0004997501249375	1.1498336660013306
TIGR01632	oceanList	320	73.58490566037736	8356	1.029137529137529	7.1663807890222975
TIGR01632	refseqTheta	257	99.33333333333331	NA	1.0035654362416109	0.0
TIGR01632	soilList	310	78.64443249058635	8544	1.006155950752394	4.596019365250134
TIGR01953	infantList	628	96.7860422405877	9153	1.0018975332068312	1.2179640718562874
TIGR01953	oceanList	711	83.36192109777015	10117	1.021604938271605	8.676672384219554
TIGR01953	refseqTheta	685	99.35416666666669	NA	1.0018871880897462	0.0
TIGR01953	soilList	717	82.57127487896719	8534	1.0182410423452768	4.590640129101668
TIGR02012	infantList	561	96.96969696969695	9577	1.0303030303030305	1.2743845642049234
TIGR02012	oceanList	639	83.704974271012	8312	1.0317622950819672	7.128644939965695
TIGR02012	refseqTheta	707	99.45833333333334	NA	1.0207373271889402	0.0
TIGR02012	soilList	687	78.21409359870898	8274	1.0275103163686383	4.4507799892415285
TIGR02013	infantList	1434	91.91919191919192	8723	1.022977022977023	1.1607451763140386
TIGR02013	oceanList	1713	77.53001715265866	10975	1.0309734513274336	9.412521440823328
TIGR02013	refseqTheta	2466	99.54166666666666	NA	1.0033486814566763	0.0
TIGR02013	soilList	1524	76.00860677783756	7125	1.0474168435951876	3.832705755782679
TIGR02027	infantList	531	86.73094582185492	7476	1.0015881418740074	0.9948103792415168
TIGR02027	oceanList	587	81.64665523156091	9503	1.0199579831932772	8.150085763293308
TIGR02027	refseqTheta	503	99.79166666666669	NA	1.0035490605427977	0.0
TIGR02027	soilList	604	82.62506724045186	9075	1.068359375	4.881656804733729
TIGR02191	infantList	453	95.40863177226814	8884	1.0009624639076036	1.182168995342648
TIGR02191	oceanList	537	76.50085763293309	8457	1.0190582959641257	7.253001715265866
TIGR02191	refseqTheta	561	98.375	NA	1.0086827615417195	0.0
TIGR02191	soilList	512	50.887573964497044	6191	1.0095137420718816	3.3302850995158684
TIGR02350	infantList	1072	89.21028466483011	7803	1.0072053525476068	1.0383233532934129
TIGR02350	oceanList	1119	86.27787307032591	9678	1.0506958250497018	8.30017152658662
TIGR02350	refseqTheta	1095	98.60416666666669	NA	1.044158039298542	0.0
TIGR02350	soilList	1191	76.27756858526091	5540	1.0493653032440056	2.9800968262506724
TIGR02386	infantList	1585	87.64921946740128	7209	1.001047668936616	0.9592814371257484
TIGR02386	oceanList	1780	76.50085763293309	8345	1.0201793721973094	7.156946826758148
TIGR02386	refseqTheta	2753	98.27083333333331	NA	1.0016959932160272	0.0
TIGR02386	soilList	1650	68.15492200107585	5006	1.026835043409629	2.69284561592254
TIGR02397	infantList	955	97.10743801652893	9387	1.0052009456264774	1.2491017964071855
TIGR02397	oceanList	826	82.0754716981132	9776	1.0208986415882968	8.384219554030874
TIGR02397	refseqTheta	1089	99.375	NA	1.0062893081761006	0.0
TIGR02397	soilList	637	76.60032275416891	8346	1.0077247191011236	4.489510489510488
TIGR02432	infantList	510	97.84205693296605	9768	1.000938526513374	1.2998003992015967
TIGR02432	oceanList	528	81.21783876500858	10280	1.0242872228088702	8.816466552315607
TIGR02432	refseqTheta	648	98.5	NA	1.0031725888324874	0.0
TIGR02432	soilList	526	76.92307692307693	8465	1.015384615384615	4.553523399677246
TIGR02729	infantList	595	96.74012855831036	9233	1.0	1.2286094477711245
TIGR02729	oceanList	595	79.41680960548885	9230	1.0183585313174943	7.915951972555746
TIGR02729	refseqTheta	681	99.45833333333334	NA	1.0023041474654375	0.0
TIGR02729	soilList	655	77.29962345346961	7776	1.0090466249130132	4.1828940290478736
TIGR03263	infantList	468	96.60238751147841	8971	1.0023764258555132	1.1937458416500333
TIGR03263	oceanList	380	76.41509433962264	10284	1.0179573512906843	8.819897084048026
TIGR03263	refseqTheta	486	96.5625	NA	1.0015102481121898	0.0
TIGR03263	soilList	447	78.10650887573966	7807	1.0068870523415978	4.1995696611081215
TIGR03594	infantList	749	97.65840220385677	9252	1.0004701457451808	1.2311377245508979
TIGR03594	oceanList	652	78.90222984562605	7343	1.0108695652173914	6.297598627787307
TIGR03594	refseqTheta	778	99.33333333333331	NA	1.001258389261745	0.0
TIGR03594	soilList	750	82.30231307154385	8036	1.0117647058823531	4.322754168908015
