## Supplemental Table S4 for "Consistent metagenome-derived metrics verify and define bacterial species boundaries"

gene	overall_threshold	overall_score	soilList_threshold	soilList_score	refseqTheta_threshold	refseqTheta_score	oceanList_threshold	oceanList_score	infantList_threshold	infantList_score
16S	0.9670000000000001	1.0183008330072394	0.9680000000000001	1.5987105044868413	0.9950000000000001	1.5586986307002948	0.9980000000000001	1.3421052631578947	0.903	0.37761607233567
GrpE	0.9610000000000001	1.7832071157481766	0.9550000000000001	1.7728633728387462	0.9740000000000001	1.7929246238307621	0.9470000000000001	1.8323013039994174	0.9630000000000001	1.752222685861518
PGK	0.9650000000000001	1.7975960487743172	0.9590000000000001	1.8175518153225898	0.9760000000000001	1.7656827816926488	0.9460000000000001	1.762582538517975	0.9770000000000001	1.864268313459608
Ribosomal_L10	0.9840000000000001	1.7857510418693794	0.9610000000000001	1.8840900105281841	0.9940000000000001	1.725866686480991	0.9810000000000001	1.6947713679336291	0.9890000000000001	1.8860233428402715
Ribosomal_L23	0.9810000000000001	1.8054475881794498	0.9630000000000001	1.8948056763941008	0.9940000000000001	1.5868436743735308	0.9800000000000001	1.8003261578604044	0.9870000000000001	1.8106563211956939
Ribosomal_L3	0.9800000000000001	1.789452531394681	0.9400000000000001	1.8455243314549423	0.9940000000000001	1.680877149226922	0.9720000000000001	1.8115038261531307	0.9830000000000001	1.8288397355936326
Ribosomal_L4	0.9830000000000001	1.8071044447504807	0.9550000000000001	1.8790181630366276	0.9940000000000001	1.6892851144589442	0.9760000000000001	1.757766990291262	0.9870000000000001	1.8616138861638438
Ribosomal_L5	0.9840000000000001	1.8141337704781417	0.9660000000000001	1.8638101604166537	0.9910000000000001	1.7029152470520241	0.9740000000000001	1.8347247891572664	0.9840000000000001	1.8347968961756858
Ribosomal_L6	0.9750000000000001	1.8471647443700459	0.9590000000000001	1.8556395812909696	0.9930000000000001	1.7551194826226457	0.9740000000000001	1.8338223345671212	0.9890000000000001	1.9120277688473508
Ribosomal_S11	0.9770000000000001	1.7852100878931683	0.9690000000000001	1.8574630725869927	0.9940000000000001	1.6303384326114876	0.9710000000000001	1.8022525449426035	0.9890000000000001	1.7560969173715588
Ribosomal_S13	0.9790000000000001	1.7918987827344257	0.9690000000000001	1.814749507099425	0.9920000000000001	1.6536951140967062	0.9800000000000001	1.7668785547005688	0.9890000000000001	1.8536095115321043
Ribosomal_S17	0.9790000000000001	1.7932438546424063	0.9690000000000001	1.82198653447335	0.9930000000000001	1.7199529216960374	0.9730000000000001	1.8162104276822166	0.9850000000000001	1.8057161804160908
Ribosomal_S8	0.9830000000000001	1.8001456651331338	0.9770000000000001	1.8467258298443683	0.9950000000000001	1.635905241703618	0.9710000000000001	1.7773199845976126	0.9900000000000001	1.8829678958294829
Ribosomal_S9	0.9720000000000001	1.7481389173146427	0.9650000000000001	1.8668330574337615	0.9900000000000001	1.6298553576876829	0.9640000000000001	1.8382199813667999	0.9860000000000001	1.6092822464540153
TIGR00001	0.9890000000000001	1.788253669394212	0.9750000000000001	1.9390220230094704	0.9900000000000001	1.6067722444374788	0.9890000000000001	1.678158628935831	0.9940000000000001	1.8274735779329854
TIGR00002	0.9760000000000001	1.7834495761017493	0.9760000000000001	1.8953052282972975	0.9930000000000001	1.6373943385680185	0.9610000000000001	1.7420796681684902	0.9950000000000001	1.8287455507930381
TIGR00009	0.9880000000000001	1.746384218328591	0.9700000000000001	1.881732181872072	0.9960000000000001	1.4906754929937627	0.9890000000000001	1.7350293542074362	0.9920000000000001	1.7644826272592713
TIGR00012	0.9800000000000001	1.7639035312653302	0.9710000000000001	1.8800193354603825	0.9950000000000001	1.52223215734101	0.9800000000000001	1.7492585664096363	0.9910000000000001	1.7397847985209416
TIGR00019	0.9660000000000001	1.9530051514867621			0.9750000000000001	1.8639197572358563	0.9570000000000001	1.9570815450643777	0.9670000000000001	1.9583312768245302
TIGR00029	0.9820000000000001	1.8112544969129767	0.9560000000000001	1.9554743583950231	0.9900000000000001	1.6220544392026883	0.9560000000000001	1.764193829190444	0.9920000000000001	1.8697065346283401
TIGR00043	0.9490000000000001	1.8887338259223938	0.929	1.9297655540407546	0.9760000000000001	1.8569066303945143	0.9420000000000001	1.9062504845637376	0.9640000000000001	1.8859827226250558
TIGR00059	0.9830000000000001	1.7904474177906262	0.9700000000000001	1.905567741038243	0.9950000000000001	1.5873680978388207	0.9720000000000001	1.8052279528252069	0.9910000000000001	1.8132680713343827
TIGR00060	0.9860000000000001	1.8181999067884098	0.9560000000000001	1.9083648626931438	0.9950000000000001	1.6436430131212223	0.9750000000000001	1.774702380952381	0.9890000000000001	1.8890326246144262
TIGR00061	0.9810000000000001	1.7661829041253776	0.9550000000000001	1.9068385224774376	0.9940000000000001	1.6161965279617692	0.9700000000000001	1.7690774596604193	0.9940000000000001	1.7697137678940402
TIGR00062	0.9830000000000001	1.8245967426302638	0.9600000000000001	1.9163112782038483	0.9940000000000001	1.6319846044325756	0.9740000000000001	1.8222582174462705	0.9890000000000001	1.8202577079711606
TIGR00064	0.9530000000000001	1.9009590515446908	0.9530000000000001	1.9240202209779367	0.9550000000000001	1.8657043336448644	0.9430000000000001	1.8559250341641178	0.9530000000000001	1.9370623645888392
TIGR00082	0.9680000000000001	1.8914672533484491	0.9580000000000001	1.8930928370730904	0.9750000000000001	1.8522335777733714	0.9690000000000001	1.9060498078155028	0.9680000000000001	1.8951797580650156
TIGR00086	0.9590000000000001	1.903929150013769	0.9630000000000001	1.915948269486653	0.9750000000000001	1.8015204909924463	0.9580000000000001	1.894100169779287	0.9670000000000001	1.9083178218401171
TIGR00092	0.9620000000000001	1.9021702395125546	0.9540000000000001	1.9520383077746095	0.9670000000000001	1.8908217729482515	0.9610000000000001	1.8739630467571644	0.9690000000000001	1.887471774805193
TIGR00115	0.9700000000000001	1.915905416110589	0.9590000000000001	1.9099698163916776	0.9800000000000001	1.8434340237641145	0.9670000000000001	1.9360730593607305	0.9770000000000001	1.9293067042914296
TIGR00116	0.9760000000000001	1.8916448911597623	0.9630000000000001	1.8616720845403465	0.9850000000000001	1.8097245750097852	0.9670000000000001	1.9294080405191516	0.9850000000000001	1.923529203298767
TIGR00152	0.9490000000000001	1.8626949950136884	0.9480000000000001	1.8957236602628567	0.9540000000000001	1.8467121273836646	0.9500000000000001	1.8073733125496307	0.9580000000000001	1.8917654425736528
TIGR00158	0.9600000000000001	1.854877827904762	0.9600000000000001	1.8897002886114025	0.9850000000000001	1.7345605211092268	0.9610000000000001	1.8558139534883722	0.9520000000000001	1.8305934526560281
TIGR00165	0.9870000000000001	1.7367395236238277	0.9690000000000001	1.8791441429841989	0.9960000000000001	1.478361430311815	0.9810000000000001	1.6977764423076924	0.9940000000000001	1.7404584266243965
TIGR00166	0.9790000000000001	1.8140144961456144	0.9710000000000001	1.9131059778195127	0.9950000000000001	1.6908265212759008	0.9790000000000001	1.7453944733680418	0.9930000000000001	1.8312699892597697
TIGR00168	0.9770000000000001	1.8319632308795886	0.9690000000000001	1.8763151494134958	0.9940000000000001	1.6961837179656711	0.9720000000000001	1.779013329469719	0.9840000000000001	1.880451300115476
TIGR00234	0.9650000000000001	1.759160402551377	0.9410000000000001	1.8155591960186759	0.9660000000000001	1.7155309616723748	0.9650000000000001	1.908505790772736	0.9710000000000001	1.5887477248588981
TIGR00337	0.9560000000000001	1.8959134533401052	0.9580000000000001	1.8809862563095188	0.9750000000000001	1.8764375522614203	0.9560000000000001	1.9205930911861824	0.9710000000000001	1.900533458178009
TIGR00344	0.9540000000000001	1.8723322273224685	0.91	1.8652713875070082	0.9710000000000001	1.8773215583423624	0.9650000000000001	1.9056145004420866	0.9670000000000001	1.8973225425254614
TIGR00362	0.9610000000000001	1.806830385711417	0.9610000000000001	1.6589401544995543	0.9740000000000001	1.8940738767115692	0.9410000000000001	1.8922374429223745	0.9680000000000001	1.8829789143459412
TIGR00392	0.9570000000000001	1.8434149747264428			0.9710000000000001	1.765844594268675	0.9570000000000001	1.8502707749766574	0.9560000000000001	1.8382928295756762
TIGR00396	0.9570000000000001	1.8845481243157884	0.9450000000000001	1.9017304724312658	0.9710000000000001	1.874855719446829	0.9650000000000001	1.873076923076923	0.9610000000000001	1.9094753340056076
TIGR00409	0.9660000000000001	1.8985972512138323	0.9400000000000001	1.9065789096122767	0.9680000000000001	1.8676206371596102	0.9660000000000001	1.919468820377417	0.9630000000000001	1.8825981742316662
TIGR00414	0.9550000000000001	1.8773434975719283	0.9380000000000001	1.8919208330339685	0.9740000000000001	1.7833355088728522	0.9550000000000001	1.880719147094693
TIGR00418	0.9510000000000001	1.8327520322212005	0.9380000000000001	1.8956587521705073	0.9760000000000001	1.697611444487804	0.9630000000000001	1.7991133718363095
TIGR00420	0.9490000000000001	1.9087718824977449	0.9420000000000001	1.9145685143140558	0.9660000000000001	1.8067023493996177	0.9490000000000001	1.904491833030853
TIGR00422	0.9470000000000001	1.8541195124113456	0.9380000000000001	1.885062444245448	0.9690000000000001	1.7782395359419876	0.9690000000000001	1.8784427966101696
TIGR00435	0.9600000000000001	1.719914045232814	0.9560000000000001	1.5636913270233725	0.9630000000000001	1.8377121537573045	0.9610000000000001	1.7086263736263736	0.9540000000000001	1.894948426399453
TIGR00442	0.9630000000000001	1.8934817778314137	0.9510000000000001	1.9207229858461958	0.9670000000000001	1.7962439500804979	0.9650000000000001	1.881292172739541	0.9610000000000001	1.88565192878186
TIGR00459	0.9550000000000001	1.884615474879645	0.93	1.9016705847134459	0.9690000000000001	1.8062302986958523	0.9680000000000001	1.9022054236541779	0.9590000000000001	1.9185461772613175
TIGR00460	0.9460000000000001	1.913161365859052	0.9470000000000001	1.9559753772084278	0.9580000000000001	1.877600995618696	0.9460000000000001	1.9452460383653043	0.9580000000000001	1.8405809372275164
TIGR00468	0.9660000000000001	1.8920475716696394	0.9630000000000001	1.9168745786311292	0.9760000000000001	1.7760640959835698	0.9660000000000001	1.8663497271418528	0.9710000000000001	1.902270552429302
TIGR00472	0.9470000000000001	1.8934143849463467	0.907	1.9225517173603264	0.9580000000000001	1.8494030124831862	0.9410000000000001	1.9143621766280108	0.9550000000000001	1.8907713971253282
TIGR00487	0.9550000000000001	1.887615725295486	0.9520000000000001	1.868989104261361			0.9700000000000001	1.9123256624825662	0.9590000000000001	1.9036803801833515
TIGR00496	0.9660000000000001	1.9420963435252083	0.9580000000000001	1.9326515391811645			0.9540000000000001	1.969862962126346	0.9820000000000001	1.961655338318915
TIGR00575	0.9440000000000001	1.9017093400625733	0.9430000000000001	1.9189070481793005	0.9480000000000001	1.8715964743524593	0.9520000000000001	1.89219227563212	0.9440000000000001	1.9053323626852574
TIGR00631	0.9530000000000001	1.9026559186290166	0.9540000000000001	1.8783211086475444	0.9590000000000001	1.88807132538775	0.9670000000000001	1.932368528332654	0.9520000000000001	1.9552482626324106
TIGR00663	0.9590000000000001	1.8612795645444713	0.9570000000000001	1.8578036990741955	0.9670000000000001	1.8101069967418622	0.9670000000000001	1.8719416970327956	0.9610000000000001	1.8724839146069476
TIGR00810	0.9570000000000001	1.8745465982342502	0.9560000000000001	1.8915608824649013	0.9830000000000001	1.772835687519279	0.9580000000000001	1.9156118143459915	0.9820000000000001	1.88247287827845
TIGR00855	0.9760000000000001	1.8334754137518736	0.9630000000000001	1.9171916658716288	0.9900000000000001	1.6995839142238176	0.9760000000000001	1.780757857093735	0.9850000000000001	1.8704840464497159
TIGR00922	0.9680000000000001	1.8635258898531852	0.9680000000000001	1.9015085352875944	0.9820000000000001	1.8472082717314315	0.9540000000000001	1.8219104155423638	0.9750000000000001	1.8957385740800166
TIGR00952	0.9860000000000001	1.8251163366789782	0.9850000000000001	1.8511308541121712	0.9930000000000001	1.6493600653372837	0.9820000000000001	1.8482145593869732	0.9910000000000001	1.7964182068453862
TIGR00959	0.9630000000000001	1.9107882199198187	0.9510000000000001	1.9227754761825226	0.9730000000000001	1.8474885980928204	0.9650000000000001	1.9210895869803588	0.9510000000000001	1.9100257921578108
TIGR00963	0.9580000000000001	1.7635763507712314	0.9450000000000001	1.8279448168017827	0.9720000000000001	1.7846693978010233	0.9580000000000001	1.8768477457501849	0.9660000000000001	1.623237203919616
TIGR00964	0.9780000000000001	1.8900021570022112	0.9760000000000001	1.9183617491987537	0.9870000000000001	1.7783807485505383	0.9730000000000001	1.8764637187135056	0.9820000000000001	1.8979202286412662
TIGR00967	0.9660000000000001	1.855324901219169	0.9600000000000001	1.8515972260365237	0.9880000000000001	1.7970078005645962	0.9620000000000001	1.8940973718224903	0.9820000000000001	1.8666099368305487
TIGR00981	0.9870000000000001	1.7842979667656191	0.9670000000000001	1.871648507388155	0.9930000000000001	1.645113052187413	0.9840000000000001	1.7916535556954059	0.9940000000000001	1.8515065390470624
TIGR01009	0.9810000000000001	1.8055890760287518	0.9670000000000001	1.8453335482802493	0.9950000000000001	1.6933757842075945	0.9770000000000001	1.7815693334039286	0.9910000000000001	1.8740163115355055
TIGR01011	0.9720000000000001	1.8003992100510138	0.9530000000000001	1.8511231102487495	0.9920000000000001	1.6953013477210308	0.9660000000000001	1.7811567356179892	0.9810000000000001	1.8120561447491519
TIGR01017	0.9810000000000001	1.7686095133554858	0.9760000000000001	1.8725580331618068	0.9940000000000001	1.6459743773216275	0.9790000000000001	1.8267924528301887	0.9840000000000001	1.6362914181779313
TIGR01021	0.9790000000000001	1.8459127580826478	0.9680000000000001	1.894863956026453	0.9930000000000001	1.7545685394344221	0.9780000000000001	1.8416292919638262	0.9920000000000001	1.9084944481857198
TIGR01024	0.9810000000000001	1.805740451850161	0.9720000000000001	1.8930799521662243	0.9920000000000001	1.5983062617827295	0.9760000000000001	1.8349500293944738	0.9850000000000001	1.7643056137439566
TIGR01029	0.9830000000000001	1.841517210508833	0.9630000000000001	1.9116519778643166	0.9920000000000001	1.7291376049012213	0.9680000000000001	1.8504632622279682	0.9910000000000001	1.88407068742224
TIGR01031	0.9840000000000001	1.6695067182529295	0.9780000000000001	1.9352727340297977	0.9900000000000001	1.4164001301548397	0.9870000000000001	1.8028740490278952	0.9940000000000001	1.3602481001764275
TIGR01032	0.9830000000000001	1.7803543522609795	0.9720000000000001	1.942903264157776	0.9920000000000001	1.5680490045198914	0.9810000000000001	1.67912898987557	0.9830000000000001	1.7539428900386023
TIGR01044	0.9760000000000001	1.8384623915453409	0.9610000000000001	1.9014094318147203			0.9760000000000001	1.8203096564661085	0.9880000000000001	1.8400908977879054
TIGR01049	0.9840000000000001	1.8056867714776177	0.9760000000000001	1.8615430478054762			0.9920000000000001	1.7795042545320015	0.9890000000000001	1.8294375927732869
TIGR01050	0.9900000000000001	1.793165918170905	0.9790000000000001	1.8759446888582514	1.0	1.4724652419711823	0.9800000000000001	1.80052790346908	0.9950000000000001	1.879944745946537
TIGR01059	0.9590000000000001	1.9395407022728606	0.9620000000000001	1.954480050927906	0.9670000000000001	1.8546940983214006	0.9680000000000001	1.9382921589688507	0.9600000000000001	1.9331995204935681
TIGR01063	0.9630000000000001	1.902380476723861	0.9560000000000001	1.898122510261672	0.9710000000000001	1.8106068614246889	0.9630000000000001	1.9274158045344487	0.9630000000000001	1.890070371953177
TIGR01066	0.9860000000000001	1.8216373904256296	0.9600000000000001	1.9066211394960237	0.9950000000000001	1.7068625902531145	0.9860000000000001	1.8265123329199393	0.9860000000000001	1.7676234848778345
TIGR01067	0.9830000000000001	1.831240881588159	0.9790000000000001	1.8965072234070908	0.9920000000000001	1.5697658456636856	0.9790000000000001	1.8140596245859404	0.9910000000000001	1.8598731855058377
TIGR01071	0.9720000000000001	1.8564929803120984	0.9600000000000001	1.9036443926152051	0.9910000000000001	1.645665387476574	0.9720000000000001	1.8540359071668369	0.9890000000000001	1.87732805578355
TIGR01079	0.9760000000000001	1.8560634950732133	0.9740000000000001	1.9013784547504395	0.9940000000000001	1.6882126547176308	0.9750000000000001	1.8307322929171668	0.9840000000000001	1.8838506300637679
TIGR01164	0.9830000000000001	1.8156777852244141	0.9770000000000001	1.8737359544360106	0.9960000000000001	1.6044466166135423	0.9750000000000001	1.8276643990929706	0.9940000000000001	1.8444377308039162
TIGR01169	0.9780000000000001	1.848825210223481	0.9610000000000001	1.9039021659387436	0.9850000000000001	1.7290127797284018	0.9640000000000001	1.8255590339892667	0.9840000000000001	1.8835423302600693
TIGR01171	0.9760000000000001	1.8213113378387373	0.9660000000000001	1.850894125349472	0.9930000000000001	1.745944887673489	0.9750000000000001	1.8388059701492536	0.9790000000000001	1.8115557660488286
TIGR01391	0.9640000000000001	1.8678233185327897	0.926	1.872103573544393	0.9680000000000001	1.8601457040589713	0.9580000000000001	1.8611926904878446	0.9670000000000001	1.9199148914381365
TIGR01393	0.9650000000000001	1.89432604098071	0.9610000000000001	1.8688187384206394	0.9730000000000001	1.8620686472589347	0.9530000000000001	1.881578947368421	0.9630000000000001	1.9367445164739836
TIGR01632	0.9820000000000001	1.8427214084276493	0.9640000000000001	1.9449477496549505	0.9910000000000001	1.7169795378397108	0.9830000000000001	1.7942338363390995	0.9920000000000001	1.8509231342406085
TIGR01953	0.9640000000000001	1.8940154640553146	0.9620000000000001	1.877462923408947	0.9800000000000001	1.8847070695635324	0.9730000000000001	1.9180650037792895	0.9760000000000001	1.9117962810686058
TIGR02012	0.9590000000000001	1.8589344955552678	0.9580000000000001	1.8217407051432324	0.9770000000000001	1.8213234297452878	0.9640000000000001	1.869900840968997	0.9560000000000001	1.8935452423860069
TIGR02013	0.9620000000000001	1.8332132858503727	0.9480000000000001	1.8100139277192335	0.9850000000000001	1.8496905262640673	0.9620000000000001	1.864932599202582	0.9740000000000001	1.8573071600835753
TIGR02027	0.9820000000000001	1.8189689700254228	0.9640000000000001	1.817264938116105	0.9960000000000001	1.7182781770704976	0.9650000000000001	1.836101096179759	0.9900000000000001	1.8593185971733028
TIGR02191	0.9510000000000001	1.8989795496997957	0.937	1.9205618687297212	0.9720000000000001	1.827918701976417	0.9510000000000001	1.8787370717517775	0.9710000000000001	1.9254787574808767
TIGR02350	0.9640000000000001	1.8874595411820883	0.9600000000000001	1.8628902198965522	0.9770000000000001	1.7760744290515045	0.9680000000000001	1.888767970674151	0.9730000000000001	1.9314709707699906
TIGR02386	0.9610000000000001	1.854930314576941	0.9580000000000001	1.7984839023116928	0.9810000000000001	1.8534100065735424	0.9520000000000001	1.863585610105028	0.9750000000000001	1.9175335037558399
TIGR02397	0.933	1.8800395416879272	0.932	1.8728068583751134	0.9570000000000001	1.8603449635118117	0.933	1.945846153846154	0.922	1.8313430698790478
TIGR02432	0.922	1.9043341851719668	0.921	1.9034375852154368	0.9480000000000001	1.8536823678287093	0.9560000000000001	1.910598813003809	0.923	1.9260737449671383
TIGR02729	0.9540000000000001	1.9102294392979253	0.9420000000000001	1.9146803726355082	0.9620000000000001	1.8927110633851547	0.9400000000000001	1.8869747479788401	0.9640000000000001	1.9674629417131517
TIGR03263	0.9630000000000001	1.9369669624909527	0.9660000000000001	1.9628832230676685	0.9730000000000001	1.8453420618907264	0.9610000000000001	1.9446111635085312	0.9670000000000001	1.9059984268241474
TIGR03594	0.9490000000000001	1.8914901263852304	0.936	1.8880836293073857	0.9650000000000001	1.9008646517544074	0.9700000000000001	1.904850055534987	0.9490000000000001	1.9087317377940503
